# Age-related erosion of X chromosome inactivation in human tissues

**DOI:** 10.64898/2025.12.09.693282

**Authors:** Clarissa Rocca, Björn Gylemo, Mélise Edwards, Zam Cing, J. Raphael Gibbs, Colm E. Nestor, Alex R. DeCasien

## Abstract

Age-related diseases often show sex differences, yet their molecular bases remain unclear. Animal models suggest that age-related disruption of X-chromosome inactivation (XCI) occurs in female mice. We test whether this phenomenon extends to humans using bulk and single-cell datasets. We find that age-dependent escape from XCI also occurs in human females, particularly among genes at the distal ends of the X-chromosome and those involved in genome stability. These findings provide preliminary evidence that XCI erosion represents a human female-specific aging process.
