## Supplementary Table 2 for "Age-related erosion of X chromosome inactivation in human tissues"

### Sheet: Table S2
Gene	Prior consensus (silenced)	Prior consensus (variable)	Mached tissue	Linear modelling all
				Best AIC = TRUE	Best AIC = FALSE
ABCB7	NA	NA	NA	no effect	NA
ABCD1	NA	NA	less escape with age	no effect	NA
ACOT9	more escape with age	NA	more escape with age	no effect	NA
AIFM1	less escape with age	NA	less escape with age	no effect	NA
AKAP17A	NA	NA	no switch	less escape with age	less escape with age
ALG13	NA	more escape with age	NA	more escape with age	more escape with age
AMER1	NA	NA	NA	less escape with age	less escape with age
AMOT	silenced	NA	NA	NA	NA
ANOS1	NA	NA	no switch	no effect	NA
APEX2	NA	NA	NA	no effect	NA
APOO	silenced	NA	no switch	more escape with age	more escape with age
APOOL	NA	NA	no switch	NA	NA
AR	NA	NA	NA	no effect	less escape with age
ARHGAP4	NA	more escape with age	more escape with age	more escape with age	more escape with age
ARHGAP6	NA	NA	no switch	no effect	more escape with age
ARHGEF6	silenced	NA	no switch	no effect	more escape with age
ARMCX1	NA	NA	NA	no effect	NA
ARMCX2	more escape with age	NA	no switch	no effect	NA
ARMCX3	NA	NA	NA	less escape with age	less escape with age
ARMCX4	NA	NA	no switch	no effect	less escape with age
ARMCX5	NA	NA	NA	no effect	NA
ARMCX6	NA	NA	NA	no effect	NA
ARSD	NA	NA	no switch	no effect	NA
ARSF	NA	NA	NA	no effect	NA
ARSL	NA	NA	no switch	less escape with age	less escape with age
ASMTL	NA	NA	no switch	no effect	NA
ASMTL-AS1	NA	NA	no switch	no effect	more escape with age
ATG4A	NA	NA	NA	no effect	more escape with age
ATP6AP1	silenced	NA	no switch	no effect	more escape with age
ATP6AP2	NA	NA	no switch	no effect	more escape with age
ATP7A	NA	more escape with age	no switch	no effect	NA
ATRX	more escape with age	NA	no switch	no effect	NA
AVPR2	NA	NA	NA	more escape with age	more escape with age
BCAP31	NA	NA	no switch	no effect	less escape with age
BCOR	NA	NA	no switch	no effect	less escape with age
BCORL1	silenced	NA	no switch	no effect	NA
BEX2	silenced	NA	no switch	more escape with age	more escape with age
BEX4	silenced	NA	no switch	no effect	more escape with age
BGN	mixed	NA	mixed	no effect	more escape with age
BTK	more escape with age	NA	no switch	no effect	NA
C1GALT1C1	silenced	NA	no switch	no effect	NA
CA5B	NA	NA	less escape with age	no effect	NA
CA5BP1	NA	NA	no switch	no effect	NA
CCDC22	silenced	NA	no switch	no effect	more escape with age
CD99	NA	NA	no switch	less escape with age	less escape with age
CD99L2	NA	NA	NA	no effect	less escape with age
CDK16	NA	NA	NA	no effect	NA
CENPI	silenced	NA	no switch	no effect	less escape with age
CFP	more escape with age	NA	no switch	no effect	less escape with age
CHM	NA	more escape with age	more escape with age	no effect	NA
CHRDL1	more escape with age	NA	more escape with age	more escape with age	mixed
CLCN4	NA	NA	NA	no effect	NA
CLIC2	NA	NA	mixed	no effect	NA
COL4A6	NA	silenced	no switch	no effect	more escape with age
CSF2RA	NA	NA	NA	no effect	NA
CTPS2	NA	NA	NA	no effect	NA
CXorf38	NA	NA	more escape with age	no effect	more escape with age
CYBB	silenced	NA	no switch	no effect	less escape with age
CYSLTR1	more escape with age	NA	more escape with age	no effect	NA
DDX3X	NA	NA	no switch	no effect	NA
DHRSX	NA	NA	no switch	no effect	NA
DIAPH2	NA	NA	NA	no effect	NA
DIPK2B	NA	NA	NA	no effect	NA
DKC1	silenced	NA	no switch	no effect	NA
DLG3	more escape with age	NA	no switch	no effect	NA
DMD	more escape with age	NA	no switch	no effect	NA
DNASE1L1	more escape with age	NA	more escape with age	no effect	more escape with age
DOCK11	NA	NA	no switch	no effect	NA
DYNLT3	NA	NA	NA	no effect	less escape with age
EDA2R	NA	silenced	no switch	no effect	NA
EFHC2	NA	more escape with age	NA	no effect	more escape with age
EFNB1	NA	NA	NA	no effect	NA
EGFL6	silenced	NA	no switch	no effect	NA
EIF2S3	NA	NA	more escape with age	no effect	NA
ELF4	more escape with age	NA	more escape with age	no effect	more escape with age
ELK1	NA	NA	NA	no effect	NA
EMD	NA	NA	no switch	no effect	more escape with age
ENSG00000241489	NA	NA	no switch	no effect	NA
ENSG00000280195	NA	NA	no switch	no effect	NA
ENSG00000283743	NA	NA	NA	no effect	NA
ENSG00000285171	NA	NA	no switch	no effect	NA
ENSG00000285756	NA	NA	no switch	no effect	NA
ENSG00000286268	NA	NA	no switch	no effect	NA
ENSG00000286431	NA	NA	NA	no effect	NA
ENSG00000294850	NA	NA	no switch	no effect	NA
ENSG00000297424	NA	NA	NA	no effect	NA
ENSG00000306065	NA	NA	no switch	NA	NA
EOLA1-DT	NA	NA	no switch	NA	NA
EOLA2-DT	NA	NA	NA	no effect	less escape with age
ERCC6L	NA	NA	NA	no effect	more escape with age
F8	more escape with age	NA	more escape with age	no effect	NA
FAAH2	silenced	NA	more escape with age	no effect	NA
FAM199X	more escape with age	NA	more escape with age	NA	NA
FAM3A	silenced	NA	no switch	no effect	mixed
FGD1	NA	NA	NA	no effect	more escape with age
FHL1	NA	NA	mixed	no effect	more escape with age
FLNA	more escape with age	NA	more escape with age	less escape with age	mixed
FMR1	silenced	NA	no switch	no effect	less escape with age
FRMPD3	NA	silenced	NA	no effect	more escape with age
FTX	silenced	NA	no switch	NA	NA
FUNDC1	NA	NA	NA	no effect	NA
G6PD	NA	NA	NA	no effect	less escape with age
GAB3	NA	NA	no switch	NA	NA
GABRE	NA	silenced	no switch	no effect	NA
GDI1	silenced	NA	no switch	no effect	more escape with age
GEMIN8	NA	NA	NA	less escape with age	less escape with age
GK	silenced	NA	no switch	no effect	NA
GLA	silenced	NA	no switch	no effect	NA
GPC3	NA	NA	NA	more escape with age	more escape with age
GPC4	NA	NA	more escape with age	less escape with age	less escape with age
GPKOW	NA	NA	NA	no effect	less escape with age
GPM6B	NA	NA	no switch	less escape with age	less escape with age
GPR143	NA	NA	NA	no effect	NA
GPR173	NA	NA	NA	no effect	NA
GPR174	NA	NA	NA	less escape with age	less escape with age
GPRASP1	NA	NA	NA	no effect	NA
GPX1P1	NA	NA	no switch	no effect	more escape with age
GRIA3	NA	more escape with age	no switch	no effect	NA
GRIPAP1	more escape with age	NA	no switch	no effect	more escape with age
GRPR	NA	more escape with age	no switch	no effect	NA
GTPBP6	NA	NA	no switch	no effect	NA
GYG2	NA	NA	more escape with age	more escape with age	more escape with age
HAUS7	silenced	NA	less escape with age	no effect	NA
HCCS	silenced	NA	no switch	less escape with age	less escape with age
HCFC1	NA	mixed	mixed	no effect	more escape with age
HDAC6	NA	NA	NA	no effect	NA
HDAC8	silenced	NA	no switch	no effect	NA
HDX	NA	NA	NA	less escape with age	less escape with age
HEPH	more escape with age	NA	no switch	no effect	less escape with age
HMGB3	silenced	NA	no switch	no effect	NA
HMGN5	NA	NA	NA	no effect	more escape with age
HTATSF1	silenced	NA	no switch	no effect	NA
HUWE1	NA	NA	no switch	no effect	more escape with age
IDS	silenced	NA	no switch	NA	NA
IGSF1	NA	NA	NA	no effect	NA
IL3RA	NA	NA	no switch	no effect	less escape with age
INE1	NA	NA	NA	no effect	less escape with age
INTS6L	NA	NA	no switch	more escape with age	more escape with age
IRAK1	NA	NA	no switch	no effect	more escape with age
IRS4-AS1	NA	NA	NA	no effect	more escape with age
ITM2A	NA	more escape with age	no switch	no effect	more escape with age
JADE3	NA	NA	NA	no effect	NA
KCND1	NA	NA	NA	no effect	mixed
KDM5C	NA	NA	NA	no effect	NA
KDM6A	NA	NA	NA	no effect	NA
KIF4A	silenced	NA	no switch	no effect	NA
KLF8	silenced	NA	NA	no effect	NA
KLHL15	silenced	NA	no switch	NA	NA
KLHL4	NA	NA	no switch	no effect	more escape with age
LAGE3	NA	NA	NA	more escape with age	more escape with age
LAMP2	NA	NA	no switch	more escape with age	more escape with age
LDOC1	silenced	NA	no switch	NA	NA
LINC01560	NA	NA	no switch	no effect	NA
LONRF3	NA	NA	no switch	no effect	NA
MAGED1	silenced	NA	no switch	no effect	more escape with age
MAGED2	NA	NA	less escape with age	no effect	less escape with age
MAGEE1	NA	NA	NA	no effect	NA
MAGEH1	more escape with age	NA	no switch	no effect	NA
MAMLD1	NA	NA	no switch	less escape with age	less escape with age
MAOA	NA	NA	no switch	more escape with age	more escape with age
MAOB	NA	NA	NA	no effect	more escape with age
MAP3K15	NA	silenced	no switch	no effect	NA
MAP7D2	NA	mixed	no switch	less escape with age	less escape with age
MAP7D3	silenced	NA	no switch	no effect	more escape with age
MBTPS2	silenced	NA	no switch	no effect	NA
MCF2	less escape with age	NA	less escape with age	NA	NA
MCTS1	silenced	NA	NA	NA	NA
MECP2	silenced	NA	no switch	more escape with age	more escape with age
MED12	silenced	NA	no switch	no effect	more escape with age
MED14	NA	NA	NA	no effect	NA
MIR503HG	NA	NA	no switch	NA	NA
MMGT1	silenced	NA	no switch	NA	NA
MORC4	NA	NA	no switch	no effect	more escape with age
MPP1	more escape with age	NA	more escape with age	no effect	more escape with age
MSL3	NA	more escape with age	no switch	no effect	NA
MTMR1	silenced	NA	no switch	no effect	NA
MXRA5	NA	NA	no switch	no effect	NA
NAA10	NA	more escape with age	more escape with age	no effect	more escape with age
NAP1L3	NA	NA	no switch	no effect	more escape with age
NLGN4X	NA	mixed	no switch	no effect	less escape with age
NONO	NA	NA	NA	less escape with age	mixed
NSDHL	less escape with age	NA	no switch	no effect	more escape with age
NUP62CL	NA	silenced	no switch	NA	NA
NXF3	NA	silenced	no switch	NA	NA
OCRL	silenced	NA	no switch	no effect	more escape with age
OFD1	NA	NA	NA	no effect	NA
OPHN1	more escape with age	NA	more escape with age	no effect	NA
OTC	NA	silenced	no switch	no effect	NA
P2RY8	NA	NA	no switch	no effect	more escape with age
PABIR2	NA	NA	less escape with age	no effect	less escape with age
PABIR3	NA	NA	NA	less escape with age	less escape with age
PCSK1N	NA	NA	no switch	more escape with age	more escape with age
PDHA1	NA	NA	NA	no effect	more escape with age
PDK3	less escape with age	NA	NA	no effect	more escape with age
PDZD4	NA	more escape with age	no switch	no effect	more escape with age
PHF6	silenced	NA	NA	no effect	more escape with age
PHF8	less escape with age	NA	less escape with age	no effect	NA
PHKA2	NA	NA	no switch	no effect	more escape with age
PIGA	silenced	NA	no switch	NA	NA
PIN4	NA	NA	NA	no effect	more escape with age
PIR	NA	mixed	no switch	no effect	more escape with age
PJA1	silenced	NA	more escape with age	less escape with age	less escape with age
PLCXD1	NA	NA	less escape with age	no effect	NA
PLP1	NA	NA	NA	more escape with age	more escape with age
PLS3	NA	silenced	NA	more escape with age	more escape with age
PLXNA3	more escape with age	NA	no switch	no effect	NA
PLXNB3	NA	more escape with age	more escape with age	more escape with age	more escape with age
PLXNB3-AS1	NA	NA	NA	no effect	more escape with age
POF1B	NA	less escape with age	no switch	no effect	more escape with age
POLA1	silenced	NA	no switch	no effect	more escape with age
PPP1R3F	NA	NA	NA	no effect	less escape with age
PPP2R3B	NA	NA	no switch	no effect	NA
PRDX4	NA	NA	NA	no effect	more escape with age
PRICKLE3	silenced	NA	no switch	less escape with age	less escape with age
PRKX	NA	NA	no switch	no effect	NA
PRPS2	more escape with age	NA	more escape with age	no effect	NA
PTCHD1	NA	silenced	no switch	no effect	NA
PUDP	NA	NA	no switch	no effect	more escape with age
RBBP7	NA	more escape with age	no switch	less escape with age	less escape with age
RBM10	NA	NA	NA	no effect	NA
RBM3	NA	more escape with age	more escape with age	no effect	more escape with age
RBM41	NA	NA	NA	no effect	mixed
RBMX	less escape with age	NA	no switch	no effect	NA
RENBP	NA	more escape with age	more escape with age	no effect	mixed
REPS2	NA	silenced	no switch	no effect	NA
RGN	NA	NA	NA	no effect	NA
RHOXF1P1	NA	NA	no switch	NA	NA
RIBC1	NA	more escape with age	NA	no effect	more escape with age
RLIM	NA	NA	NA	no effect	NA
RP2	silenced	NA	no switch	NA	NA
RPGR	more escape with age	NA	more escape with age	no effect	more escape with age
RPL10	silenced	NA	no switch	no effect	mixed
RPS4X	NA	NA	no switch	more escape with age	more escape with age
RPS6KA3	mixed	NA	more escape with age	no effect	more escape with age
RTL5	NA	NA	NA	no effect	NA
RTL8A	NA	NA	no switch	no effect	more escape with age
RTL8B	NA	NA	NA	no effect	less escape with age
SASH3	silenced	NA	no switch	no effect	NA
SAT1	NA	NA	NA	no effect	less escape with age
SEPTIN6	NA	NA	NA	no effect	mixed
SH3KBP1	NA	NA	NA	no effect	more escape with age
SHROOM2	NA	NA	NA	no effect	NA
SHROOM4	NA	NA	no switch	no effect	NA
SLC10A3	silenced	NA	NA	no effect	more escape with age
SLC16A2	NA	NA	NA	no effect	NA
SLC25A43	NA	NA	no switch	no effect	NA
SLC25A5	silenced	NA	no switch	no effect	more escape with age
SLC25A6	NA	NA	no switch	no effect	NA
SLC35A2	silenced	NA	no switch	no effect	NA
SLC38A5	silenced	NA	no switch	less escape with age	less escape with age
SLC6A8	NA	NA	NA	no effect	NA
SLC9A7	more escape with age	NA	no switch	no effect	NA
SLITRK2	NA	NA	NA	less escape with age	less escape with age
SLITRK4	NA	NA	no switch	NA	NA
SMARCA1	NA	NA	no switch	no effect	more escape with age
SMC1A	NA	NA	more escape with age	more escape with age	more escape with age
SMIM10	NA	NA	no switch	more escape with age	more escape with age
SMS	silenced	NA	no switch	no effect	NA
SNX12	silenced	NA	no switch	no effect	more escape with age
SOWAHD	NA	NA	more escape with age	no effect	NA
SRPK3	NA	more escape with age	no switch	no effect	more escape with age
SRPX	NA	NA	NA	no effect	NA
SSR4	more escape with age	NA	no switch	no effect	more escape with age
STAG2	NA	NA	NA	no effect	mixed
STARD8	silenced	NA	no switch	no effect	more escape with age
STEEP1	NA	NA	less escape with age	no effect	NA
STK26	NA	NA	no switch	NA	NA
STS	NA	NA	no switch	no effect	NA
SYAP1	NA	NA	more escape with age	NA	NA
SYTL4	NA	NA	NA	no effect	less escape with age
SYTL5	NA	NA	NA	no effect	less escape with age
TAF1	silenced	NA	no switch	no effect	NA
TAFAZZIN	NA	NA	more escape with age	more escape with age	more escape with age
TASL	NA	NA	no switch	no effect	less escape with age
TBC1D25	silenced	NA	more escape with age	no effect	more escape with age
TBC1D8B	NA	NA	NA	no effect	NA
TBL1X	NA	more escape with age	more escape with age	no effect	more escape with age
TCEAL2	NA	NA	NA	no effect	NA
TCEAL3	NA	NA	NA	no effect	NA
TCEAL4	more escape with age	NA	more escape with age	no effect	more escape with age
TCEANC	NA	NA	more escape with age	no effect	NA
TENM1	NA	NA	NA	no effect	more escape with age
TFE3	NA	NA	less escape with age	no effect	NA
THOC2	silenced	NA	NA	NA	NA
TIMM17B	NA	NA	no switch	no effect	more escape with age
TIMP1	NA	mixed	less escape with age	no effect	more escape with age
TLR7	mixed	NA	no switch	no effect	NA
TLR8	NA	NA	no switch	no effect	less escape with age
TMEM164	silenced	NA	no switch	more escape with age	more escape with age
TMEM185A	NA	NA	NA	no effect	NA
TMEM187	NA	more escape with age	more escape with age	more escape with age	more escape with age
TMEM30BP1	NA	NA	NA	no effect	more escape with age
TMEM47	NA	NA	no switch	no effect	NA
TMSB4X	NA	NA	no switch	no effect	more escape with age
TNMD	NA	NA	NA	no effect	NA
TRMT2B	silenced	NA	no switch	no effect	NA
TRO	NA	NA	NA	no effect	less escape with age
TSPAN6	NA	silenced	no switch	no effect	more escape with age
TSPAN7	NA	NA	NA	no effect	more escape with age
TSPYL2	NA	NA	NA	no effect	less escape with age
TSR2	silenced	NA	no switch	no effect	more escape with age
TTC3P1	NA	NA	NA	no effect	more escape with age
TXLNG	NA	NA	no switch	no effect	NA
UBA1	NA	NA	no switch	more escape with age	more escape with age
UBL4A	NA	NA	NA	no effect	less escape with age
UPRT	NA	NA	no switch	no effect	less escape with age
USP11	NA	more escape with age	more escape with age	no effect	more escape with age
USP9X	NA	NA	more escape with age	no effect	NA
UTP14A	NA	NA	less escape with age	less escape with age	less escape with age
VCF2	NA	NA	no switch	no effect	more escape with age
VMA21	more escape with age	NA	no switch	no effect	NA
VSIG4	NA	NA	NA	no effect	NA
WASH6P	NA	NA	NA	no effect	mixed
WDR13	silenced	NA	no switch	no effect	more escape with age
WDR44	silenced	NA	no switch	less escape with age	less escape with age
WWC3	NA	NA	more escape with age	no effect	NA
XG	NA	NA	NA	no effect	more escape with age
XIAP	mixed	NA	more escape with age	no effect	NA
XIST	NA	NA	more escape with age	no effect	more escape with age
XK	NA	NA	NA	no effect	NA
XPNPEP2	NA	silenced	NA	no effect	NA
ZBED1	NA	NA	more escape with age	more escape with age	more escape with age
ZBTB33	less escape with age	NA	less escape with age	NA	NA
ZC4H2	silenced	NA	no switch	no effect	more escape with age
ZDHHC9	more escape with age	NA	no switch	more escape with age	more escape with age
ZFX	NA	NA	NA	no effect	NA
ZMAT1	NA	NA	NA	more escape with age	more escape with age
ZNF185	NA	NA	no switch	NA	NA
ZNF275	more escape with age	NA	more escape with age	no effect	NA
ZNF280C	NA	silenced	no switch	no effect	NA
ZNF41	NA	NA	NA	no effect	more escape with age
ZNF449	more escape with age	NA	more escape with age	more escape with age	more escape with age
ZNF630	NA	NA	less escape with age	less escape with age	less escape with age
ZNF75D	more escape with age	NA	mixed	no effect	NA
ZNF81	NA	NA	NA	no effect	NA
ZRSR2	NA	NA	less escape with age	no effect	NA
